# The biosynthetic-secretory pathway, supplemented by recycling routes, specifies epithelial membrane polarity

**DOI:** 10.1101/2022.01.06.475118

**Authors:** Nan Zhang, Hongjie Zhang, Liakot A. Khan, Gholamali Jafari, Yong Eun, Edward Membreno, Verena Gobel

## Abstract

In prevailing epithelial polarity models, membrane-based polarity cues (e.g., the partitioning-defective PARs) position apicobasal cellular membrane domains. Intracellular vesicular trafficking expands these domains by sorting apicobasal cargo towards them. How the polarity cues are polarized and how sorting confers long-range vesicle directionality is still unclear. Here, a systems-based approach using two-tiered *C. elegans* genomics-genetics screens identifies trafficking molecules that are not implicated in apical sorting yet polarize apical membrane and PAR complex components. Live tracking of polarized membrane biogenesis suggests that the biosynthetic-secretory pathway, linked to recycling routes, is asymmetrically oriented towards the apical domain during its biosynthesis, upstream of PARs and independent of polarized target domains. This mode of membrane polarization could offer solutions to questions of current models of polarity and polarized trafficking.

**One-Sentence Summary:** Biosynthetic trafficking polarizes epithelial membranes by asymmetrically expanding the apical domain into the growing membrane.
