## Supplemental Table S1 for "The biosynthetic-secretory pathway, supplemented by recycling routes, specifies epithelial membrane polarity"

### Sheet: 工作表1
Table S1. Vesicular trafficking genes for apical membrane biogenesis/lumen morphogenesis, identified in several C. elegans multi- and unicellular tubulogenesis screens (tier-1 genes; related to Figure 2).
Gene name1	Sequence name2	Ortholog (yeast/human)	Documented expression in C. elegans intestine (I) and/ or excretory canal (E)3	Protein class, predominant annotated vesicular trafficking function/route and impact on membrane biogenesis/polarity (C. elegans function [selected] noted in brackets).4 Compare to Tables S2.	RNAi screen identified			Sterility5	Emb morphol. abnormal/ total embryos (%)5	Lva - arrested/ total larvae (%; arrest stage)5	Phenotype classes6
					Unbiased INT (ERM-1::GFP)	Unbiased EXC (ERM-1::GFP)	Targeted modifier EXC (ERM-1[++])				Intestine/INT (ERM-1::GFP)				Excretory canal/EXC (ERM-1::GFP)					ERM-1[++] modifier EXC
											Cytoplasmic homogenous GFP (GFP cyto)	GFP-negative vacuoles (GFP - vacs)	GFP-positive vacuoles (GFP + vacs)	Basolateral GFP (GFP BL)	No lumen extension (lum exten- )	Branch loss (bra-)	Mis-branching (bra + )	Cysts (cyst)	GFP-positive vacuoles ( + vacs)
COPII/COPI subunits
sec-24.1#	F12F6.6	yeast SEC24/ human Sec24C	I/E; intestine	Subunit of the coatomer protein complex II (COPII), required for ER-to-Golgi transport, predicted to facilitate vesicle cargo selection; SED5 interacting (yeast)10	+			++	8	100 (L3)	+	+	+	+	+	+		+
sec-23#	Y113G7A.3	yeast SEC23/ human Sec23A	I/E; intestine‡	Subunit of the coatomer protein complex II (COPII), GTPase-activating protein (GAP) for Sar1, required for ER-to-Golgi transport (required for apical secretion of DPY-7; SEC-23::GFP foci localized to the apical side of the ER network, close to the apical surface of hypodermal cells, C. elegans)	+			++	9	100 (L1 -L2)	+	+	+	+	+			+
copz-1	F59E10.3	yeast RET3/ human Copz1	I/E	Zeta subunit of the coatomer protein complex I (COPI), required for Golgi-to-ER and intra-Golgi transport	+			++	3	16	++	+	++	+	+	+		+
SNAREs and associated proteins
syx-5#	F55A11.2	yeast SED5/ human syntaxin (STX) 5	I/E	cis-Golgi t-SNARE (soluble NSF(N-ethyl-maleimide-sensitive fusion protein) attachment protein receptor) syntaxin, required for ER-to-Golgi and intra-Golgi transport (required for multivesicular body (MVB) fusion with the apical plasma membrane in the hypodermis, C. elegans); YPT1 interacting (yeast)11	+	+		++	40	9	+	+	+	+	+	+			+
ykt-6#	B0361.10	yeast YKT6/ human Ykt6	I/E; intestine‡	Vesicle membrane protein (v-SNARE), required for ER-to-Golgi and intra-Golgi transport, and for the fusion of constitutive secretory carriers with the plasma membrane, SED512 and SSO2 interacting13 (yeast)	+			++	26	0			+	+	+
syx-7#	F36F2.4	yeast SSO2/TLG2/ human STX7/STX12	I/E	Plasma membrane t-SNARE, implicated in fusion of secretory vesicles at the plasma membrane (yeast/SS02) and in endocytosis in yeast (TLG2, endosome-to-Golgi fusion) and human	+				80	0		+		+	+		+	+
sly-1#	F43D9.3	yeast SLY1/ human SCFD1	I/E	SM (Sec1/Munc-18) family member, required for SNARE assembly in ER-to-Golgi and intra-Golgi transport; SED5 interacting (yeast)14	+			++	37	3	+			+	+	+
Adaptors and accessory proteins
dab-1#	M110.5	human Dab1 and Dab2	I/E; intestine	Clathrin adaptor Disabled, involved in endocytosis and other trafficking pathways (diverse functions in C. elegans, including EGL-17 secretion in vulval cells); APT-9 interacting in vitro15 (C. elegans)	+		+		11	7	+	+	++		+	+			+	+
apt-9#	W04G3.4	yeast/ human GGA	I	Clathrin adaptor GGA (Golgi-localizing, gamma-adaptin ear homology, ARF-binding) protein, involved in Golgi and Golgi-endosome trafficking (required for EGL-17 secretion, C. elegans); ARF1 interacting16 (yeast, human)			+		25	0	+				+	+				+
unc-11	C32E8.10	yeast YAP1801/ human PICALM	I/E; intestine	Clathrin-adaptor protein AP180, functions in clathrin cage assembly on Golgi and plasma membranes, required for clathrin-mediated endocytosis			+		20	0	+		+		+	+				+
Small GTPase and regulators/interactors
rab-1#	C39F7.4	yeast YPT1/ human Rab1	I/E	Small Rab GTPase, involved in ER-to-Golgi and intra-Golgi trafficking; Sec2317 and Sec2417 interacting (human)	+	+	+	++	29	0		+	+	+	+	+				+
rab-5	F26H9.6	yeast YPT51 (VPS21)/ human Rab5	I/E	Small Rab GTPase, best characterized in early endocytic steps from the plasma membrane in multiple species, including C. elegans; implicated in polarity maintenance and apical domain positioning in 3D in vitro cultures (MDCK cysts)	+				70	1	+		+		+	+		+	+
rab-6.2	T25G12.4	yeast YPT6/ human Rab6	I/E; intestine/ excretory canal	Small Rab GTPase, implicated in membrane-to-Golgi and other trafficking pathways, including Golgi-to-membrane transport (and retrograde pathways, C. elegans)			+		17	0	+		+		+				+	+
rab-7	W03C9.3	yeast YPT7/ human Rab7	I/E	Small Rab GTPase, best characterized in endosomal- and endo- to lysosomal trafficking in multiple species, including C. elegans	+	+	+		35	0	+	+	+		+	+			+	+
rab-8	D1037.4	yeast SEC4/ human Rab8	I/E; intestine	Small Rab GTPase, RAB-10 paralog in C. elegans, required for polarized secretion in yeast and for apical domain positioning in 3D in vitro cultures (MDCK cysts) (GFP::RAB-8 localizes to the apical membrane and sub-apical vesicles in the C. elegans intestine)			+		7	0										+
rab-11	F53G12.1	yeast YPT31/ human Rab11	I/E	Small Rab GTPases, function in endocytic recycling, required for apical domain positioning in 3D in vitro cultures (MDCK cysts); implicated in apical membrane biogenesis in many species	+	+		+	90	20	+		+	+	+	+		+	+
rab-21	T01B7.3	yeast YPT51 (VPS21)/ human Rab21	I/E	Small Rab GTPase, Rab5 paralog, required for endocytosis, implicated in integrin recycling (human)			+		12	0	+				+	+				+
arf-1.1#	F45E4.1	yeast ARF1/ human Arf1		ADP-ribosylation factor, small GTPase required for coated vesicle formation in ER-to-Golgi, intra-Golgi and Golgi-endosome trafficking; activator of phospholipase D, GGA and AP1B interacting, required for GlcCer transfer (human)			+	+	14	0	++	+	++						+	+
arf-6	Y116A8C.12	yeast ARF2/ human Arf6	I/E; intestine/ excretory canal	ARF1 paralog , small GTPase required for coated vesicle formation in intra-Golgi trafficking; also implicated in endo-to-plasma membrane transport on recycling pathways (including in C. elegans)			+		18	0	+		+		+				+	+
	C52B11.5	yeast YPT51 (VPS21)/ human Rab5	I	Small Rab GTPase, Rab5 paralog, implicated in endocytosis from the apical membrane			+		10	0										+
sec-12	K02B12.3	yeast SEC12/ human Sec12 (PREB)	I/E	Guanine nucleotide exchange factor (GEF), initiating COPII vesicle formation in ER-Golgi transport, integral membrane protein of the ER	+	+	+	++	34	27	+		++	+	+			+	+
ifta-2	T28F3.6	human RABL5	I	Small GTPase, Rab-Like protein, implicated in intraflaggelar transport in human and C. elegans			+		20	0										+
ggtb-1	B0280.1	yeast BET2/ human RABGGTB	I/E; intestine	Rab geranylgeranyltransferase, provides a membrane attachment moiety to multiple Rabs (YPT1 and SEC4), required for ER-to-Golgi vesicular transport	+			+	47	1	+		+	+	+
GTPases
	F38A1.8	yeast SRP101/ human SRPRA	I/E; intestine	Signal recognition particle receptor (SRPR) ortholog with GTPase activity, required for ER membrane docking of nascent proteins	+			++	26	2	+		++	+	+				+
drp-1	T12E12.4	yeast DNM1/ human Drp1	I/E; intestine	Dynamin-related GTPase, required for organelle membrane fission (mitochondria, peroxisomes) and implicated in plasma membrane endocytosis	+				3	0	+	+	+
dyn-1	C02C6.1	yeast VPS1/ human DNM1	I/E intestine	Dynamin-like GTPase with membrane-associated mechanochemical properties, required for vacuolar sorting (yeast) and many trafficking pathways, including clathrin-dependent and receptor-mediated endocytosis (multiple endocytic functions in C. elegans)		+		++	60	6			+		+		+
Vacuolar sorting proteins
vps-32.1	C56C10.3	yeast SNF7/ human CHMP4	I/E; intestine	ESCRT-III (endosomal sorting complex required for transport) subunit, involved in sorting of proteins from the plasma membrane into the multivesicular body (MVB)	+				6	0	++	+	++		+		+	+
vps-33.1	B0303.9	yeast VPS33/ human VPS33A	I/E; intestine	ATP-binding HOPS/CORVET subunit of the Sec1/Munc18 (SM) family, required for vacuolar sorting (yeast) and endosome-lysosome trafficking (human, C. elegans), binds to SNAREs		+	+		28	0	+				+				+	+
Vacuolar H+-ATPases subunits
vha-1	R10E11.8	yeast VMA3/ human ATP6V0C	I/E; intestine/ excretory canal	Subunit c of the membrane-bound (V0) domain of the conserved vacuolar H(+)- ATPase (V-ATPase). V-ATPases are required for acidification across membranes (including vesicle acidification) and implicated in vesicle fusion in diverse species, including C. elegans.	+			++	36	0	+	+	+	+	+	+			+
vha-2	R10E11.2	yeast VMA3/ human ATP6V0C	I/E; excretory canal	Subunit c of the membrane-bound (V0) domain of the conserved vacuolar V-ATPase (co-ortholog of VHA-1).	+		+	+	58	0		+	+	+	+				+	+
vha-4	T01H3.1	yeast VMA16/ human ATP6V0B	I/E; excretory canal	Subunit c'' of the membrane-bound (V0) domain of the conserved vacuolar V-ATPase (paralog of VHA-1/2), predicted V-ATPase transmembrane rotor component to help carry protons from the cytosol to a-subunits for transmembrane export	+			++	30	8	+	+	+	+	+	+		+	+
vha-5	F35H10.4	yeast VPH1 and STV1/ human ATP6V0A	I/E; excretory canal	Subunit a of the membrane-bound (V0) domain of the conserved ATPase (V-ATPase), predicted to capture protons from V-ATPase transmembrane rotor components and export the protons across the membrane (role in apical secretion independent of V-ATPase activity; localized at apical membrane of excretory canal and hypodermis, C. elegans)	+				14	0	++		+		+
vha-6	VW02B12L.1	yeast VPH1 and STV1/ human ATP6V0A	I; intestine	Subunit a of the membrane-bound (V0) domain of the conserved V-ATPase, predicted to capture protons from V-ATPase transmembrane rotor components and export the protons across the membrane (shown to be required for intestinal lumen acidification in C. elegans)	+		+		5	80 (L1/2>3/4)	+	+	+							+
vha-8	C17H12.14	yeast VMA4/ human ATP6V1E	I/E; intestine/ excretory canal	Subunit E of the cytoplasmic (V1) domain of the conserved V-ATPase (required for receptor-mediated Yolk endocytosis; localized at apical membrane of hypodermis, C. elegans).	+			+	42	0	++	+	+		+				+
vha-9	ZK970.4	yeast VMA7/ human ATP6V1F	I/E	Subunit F of the cytoplasmic (V1) domain of the conserved V-ATPase	+			+	46	12	+	+	+	+	+	+		+	+
vha-10	F46F11.5	yeast VMA10/ human ATP6V1G	I/E	Subunit G of the cytoplasmic (V1) domain of the conserved V-ATPase	+			++	60	0	+	+	+		+	+		+	+
vha-11	Y38F2AL.3	yeast VMA5/ human ATP6V1C	I/E; intestine/ excretory canal	Subunit C of the cytoplasmic (V1) domain of the conserved V-ATPase (required for lysosome-related organelle biogenesis in C. elegans)	+			+	4	0	+		+	+	+			+	+
vha-12	F20B6.2	yeast VMA2/ human ATP6V1B	I/E; intestine/ excretory canal	Subunit B of the cytoplasmic (V1) domain of the conserved V-ATPase			+	+	39		+				+	+		+		+
vha-15	T14F9.1	yeast VMA13/ human ATP6V1H	I/E; intestine	Subunit H of the cytoplasmic (V1) domain of the conserved V-ATPase, co-ortholog with vha-18			+		10	18	+	+	+		+			+	+	+
vha-18	F52E1.10	yeast VMA13/ human ATP6V1H	I	Subunit H of the cytoplasmic (V1) domain of the conserved V-ATPase, co-ortholog with vha-15			+		15	0	+		+		+					+
Vesicular motors and associated proteins
klp-7	K11D9.1	yeast KIP3/ human KIF2	I/E	Kinesin-related plus end directed microtubule-dependent motor (human) involved in spindle positioning (required to pull mitotic spindles asymmetrically to the posterior in C. elegans)	+				7	0	+	+	+		+	+		+
klp-107	C33H5.4	human KIF15	I (klp-18)	Kinesin-related plus end motor involved in spindle assembly, implicated in mediating plasma membrane localization of Dab2 and regulating endocytic trafficking of integrin (human)	+	+			50	0	+	+	++		++	+		+	+
klp-16	C41G7.2	yeast KAR3/ human KIFC3	I/E	C-terminal motor domain–type kinesin superfamily protein (KIFC), minus end directed microtubule motor, implicated in apical transport of annexin XIIIb-containing vesicles in epithelial cells	+				90	0	+		+		+	++		+
vab-8	K12F2.2	yeast KIP3/ human KIF26B	I/E	Kinesin-related plus end directed microtubule-dependent motor (human) involved in spindle positioning (role in posterior cell migrations in C. elegans)			+		30	0										+
spdl-1	C06A8.5	human SPDL18	I	Coiled-coil protein, implicated in dynein targeting	+	+			10	0	+	+			+				+
che-39	F18C12.1	yeast DYN1/ human DNAH1	I	Dynein heavy chain 1b isoform, required for spindle assembly in yeast and implicated in minus end directed motor activity (role in intraflagellar transport in C. elegans)			+		12	0										+
Membrane lipid binding/regulating proteins
mtm-6	F53A2.8	yeast YMR1/ human MTMR6	I/E; intestine	Myotubularin-related phosphatidylinositol 3-phosphate 3-phosphatase, implicated in endocytosis in C. elegans			+	+	5	0	+		+							+
inpp-1	T25B9.10	yeast INP51/ human INPP5E	I	Inositol polyphosphate 5-phosphatase, synaptojanin-like protein with an N-terminal Sac1 domain, implicated in endocytosis (yeast)	+	+			5	0	+				+	+
maa-1	C18D11.2	yeast ACB1/ human ACBD4	I; intestine	Acyl-CoA-binding protein, implicated in endosomal recycling in C. elegans			+	+	5	0										+
Others
eps-8	Y57G11C.24	human Eps8	I/E; intestine	Epidermal growth factor receptor (EGFR) kinase substrate 8 ortholog, implicated in endocytosis; also regulates actin remodelling in human and C. elegans (has a novel actin barbed-end-capping activity, implicated in intestinal apical membrane biogenesis; localizes to intestinal brush border, C. elegans)	+				48	0				+
1Gene name as indicated in WormBase (www.wormbase.org)
2Sequence name as indicated in WormBase
3Expression in intestine (I)/canal (E) by RNAseq (J. Cao, J. S. Packer, V. Ramani, D. A. Cusanovich, C. Huynh, R. Daza, X. Qiu, C. Lee, S. N. Furlan, F. J. Steemers, A. Adey, R. H. Waterston, C. Trapnell, J. Shendure, Comprehensive single-cell transcriptional profiling of a multicellular organism. Science 357, 661-667 (2017)); intestine/excretory canal: otherwise annotated expression: WormBase an…
4WormBase, Saccharomyces Genome Database (yeastgenome.org), Human Gene Database (genecards.org) and references cited therein.
5Results from repeat RNAi screen of the 50 traffficking genes (standard RNAi conditions; Methods); N >200 for emb and lva if not sterile
6Phenotype classes, based on initial screens and subsequent evaluations. 10 emb genes (K03H1.2, Y47D3A.29, F56A8.6, T12D8.6, T12D8.7, Y66A7A.8, Y76B12C.7, F32D1.6, F09G2.4, F25G6.2) were examined in parallel and did not show any GFP displacement/inclusions. Also note that the initial RNAi screens examined all lethal genes without identifying such phenotypes. Red cross indicates dominant phenotype…
7klp-10 per Ahringer library annotation; the RNAi clone’s sequence is homologous to klp-18 (klp-10 is a klp-18 duplication and a pseudogene; www.wormbase.org)
8T. G. Yamamoto, S. Watanabe, A. Essex, R. Kitagawa, SPDL-1 functions as a kinetochore receptor for MDF-1 in Caenorhabditis elegans. The Journal of cell biology 183, 187-194 (2008)
9By sequence of RNAi clone; per Ahringer library annotation rme-8 (F18C12.2)
10R. Peng, R. Grabowski, A. De Antoni, D. Gallwitz, Specific interaction of the yeast cis-Golgi syntaxin Sed5p and the coat protein complex II component Sec24p of endoplasmic reticulum-derived transport vesicles. Proc Natl Acad Sci U S A. 96, 3751-3756 (1999)
11V. Lupashin, M. G. Waters, t-SNARE activation through transient interaction with a rab-like guanosine triphosphatase. Science 276, 1255-1258 (1997)
12J. A. McNew, M. Sogaard, N. M. Lampen, S. Machida, R. R. Ye, L. Lacomis, P. Tempst, J. E. Rothman, T. H. Söllner, Ykt6p, a Prenylated SNARE Essential for Endoplasmic Reticulum-Golgi Transport. J Biol Chem 272, 17776-17783 (1997)
13C. Qi, H. Zhang, L. Liu, R. Yang, T. Kang, W. Hao, G. Jin, T. Jiang, Analysis of interactions between SNARE proteins using imaging ellipsometer coupled with microfluidic array. Scientific reports 4, 5341 (2014)
14R. Peng, D. Gallwitz, Sly1 protein bound to Golgi syntaxin Sed5p allows assembly and contributes to specificity of SNARE fusion complexes. The Journal of cell biology 157, 645-655 (2002)
15D. M. Kamikura, J. A. Cooper, Clathrin interaction and subcellular localization of Ce-DAB-1, an adaptor for protein secretion in Caenorhabditis elegans. Traffic 7, 324-336 (2006)
16E. C. Dell'Angelica, R. Puertollano, C. Mullins, R. C. Aguilar, J. D. Vargas, L. M. Hartnell, J. S. Bonifacino, GGAs: A Family of ADP Ribosylation Factor-binding Proteins Related to Adaptors and Associated with the Golgi Complex. The Journal of cell biology 149, 81-94 (2000)
17I. Slavin, I. A. Garcia, P. Monetta, H. Martinez, N. Romero, C. Alvarez, Role of Rab1b in COPII dynamics and function. European journal of cell biology 90, 301-311 (2011)
#protein shown to physicially interact; see comments and references 10 - 17 above, Fig.2A legend for all physically and functionally interacting proteins; and T. Yamaguchi, I. Dulubova, S. W. Min, X. Chen, J. Rizo, T. C. Südhof, Sly1 Binds to Golgi and ER Syntaxins via a Conserved N-Terminal Peptide Motif. Developmental cell 2, 295-305. (2002); H. Zhang, J. Chen, Y. Wang, L. Peng, X. Dong, Y. Lu,…
